# PulseDIA: in-depth data independent acquisition mass spectrometry using enhanced gas phase fractionation

**DOI:** 10.1101/787705

**Authors:** Xue Cai, Weigang Ge, Xiao Yi, Rui Sun, Jiang Zhu, Cong Lu, Ping Sun, Tiansheng Zhu, Guan Ruan, Chunhui Yuan, Shuang Liang, Mengge Lyv, Shiang Huang, Yi Zhu, Tiannan Guo

## Abstract

An inherent bottleneck of data independent acquisition (DIA) analysis by Orbitrap-based mass spectrometers is the relatively large window width due to the relatively slow scanning rate compared to TOF. Here we present a novel gas phase separation and MS acquisition method called PulseDIA-MS, which improves the specificity and sensitivity of Orbitrap-based DIA analysis. This is achieved by dividing the ordinary DIA-MS analysis covering the entire mass range into multiple injections for DIA-MS analyses with complementary windows. Using standard HeLa digests, the PulseDIA method identified 69,530 peptide precursors from 9,337 protein groups with ten MS injections of 30 min LC gradient. The PulseDIA scheme containing two complementary windows led to the highest gain of peptide and protein identifications per time unit compared to the conventional 30 min DIA method. We further applied the method to profile the proteome of 18 cholangiocarcinoma (CCA) tissue samples (benign and malignant) from nine patients. PulseDIA identified 7,796 protein groups in these CCA samples, with 14% increase of protein identifications, compared to the conventional DIA method. The missing value for protein matrix dropped by 7% with PulseDIA acquisition. 681 proteins were significantly dysregulated in tumorous CCA samples. Together, we presented and benchmarked an alternative DIA method with higher sensitivity and lower missing rate.
