## Supplementary material for "PulseDIA: in-depth data independent acquisition mass spectrometry using enhanced gas phase fractionation": Table S1

### Sheet: 1_pulse
Start_m/z	End_m/z	Centrol_m/z	Isolation width	Injection
399.5	420.5	410	21	1
419.5	440.5	430	21	1
439.5	460.5	450	21	1
459.5	480.5	470	21	1
479.5	500.5	490	21	1
499.5	520.5	510	21	1
519.5	540.5	530	21	1
539.5	560.5	550	21	1
559.5	580.5	570	21	1
579.5	600.5	590	21	1
599.5	620.5	610	21	1
619.5	640.5	630	21	1
639.5	660.5	650	21	1
659.5	680.5	670	21	1
679.5	700.5	690	21	1
699.5	720.5	710	21	1
719.5	740.5	730	21	1
739.5	760.5	750	21	1
759.5	780.5	770	21	1
779.5	800.5	790	21	1
799.5	860.5	830	61	1
859.5	940.5	900	81	1
939.5	1060.5	1000	121	1
1059.5	1200.5	1130	61	1

### Sheet: 2_pulse
Start_m/z	End_m/z	Centrol_m/z	Isolation width	Injection
399.5	410.5	405	11	1
419.5	430.5	425	11	1
439.5	450.5	445	11	1
459.5	470.5	465	11	1
479.5	490.5	485	11	1
499.5	510.5	505	11	1
519.5	530.5	525	11	1
539.5	550.5	545	11	1
559.5	570.5	565	11	1
579.5	590.5	585	11	1
599.5	610.5	605	11	1
619.5	630.5	625	11	1
639.5	650.5	645	11	1
659.5	670.5	665	11	1
679.5	690.5	685	11	1
699.5	710.5	705	11	1
719.5	730.5	725	11	1
739.5	750.5	745	11	1
759.5	770.5	765	11	1
779.5	790.5	785	11	1
799.5	830.5	815	31	1
859.5	900.5	880	41	1
939.5	1000.5	970	61	1
1059.5	1130.5	1095	71	1
409.5	420.5	415	11	2
429.5	440.5	435	11	2
449.5	460.5	455	11	2
469.5	480.5	475	11	2
489.5	500.5	495	11	2
509.5	520.5	515	11	2
529.5	540.5	535	11	2
549.5	560.5	555	11	2
569.5	580.5	575	11	2
589.5	600.5	595	11	2
609.5	620.5	615	11	2
629.5	640.5	635	11	2
649.5	660.5	655	11	2
669.5	680.5	675	11	2
689.5	700.5	695	11	2
709.5	720.5	715	11	2
729.5	740.5	735	11	2
749.5	760.5	755	11	2
769.5	780.5	775	11	2
789.5	800.5	795	11	2
829.5	860.5	845	31	2
899.5	940.5	920	41	2
999.5	1060.5	1030	61	2
1129.5	1200.5	1165	71	2

### Sheet: 3_pulse
Start_m/z	End_m/z	Centrol_m/z	Isolation width	Injection
399.5	407.5	403.5	8	1
420.5	428.5	424.5	8	1
441.5	449.5	445.5	8	1
462.5	470.5	466.5	8	1
483.5	491.5	487.5	8	1
504.5	512.5	508.5	8	1
525.5	533.5	529.5	8	1
546.5	554.5	550.5	8	1
567.5	575.5	571.5	8	1
588.5	596.5	592.5	8	1
609.5	617.5	613.5	8	1
630.5	638.5	634.5	8	1
651.5	659.5	655.5	8	1
672.5	680.5	676.5	8	1
693.5	701.5	697.5	8	1
714.5	722.5	718.5	8	1
735.5	743.5	739.5	8	1
756.5	764.5	760.5	8	1
777.5	785.5	781.5	8	1
798.5	806.5	802.5	8	1
819.5	840.5	830	21	1
879.5	907.5	893.5	28	1
960.5	1001.5	981	41	1
1080.5	1128.5	1104.5	48	1
406.5	414.5	410.5	8	2
427.5	435.5	431.5	8	2
448.5	456.5	452.5	8	2
469.5	477.5	473.5	8	2
490.5	498.5	494.5	8	2
511.5	519.5	515.5	8	2
532.5	540.5	536.5	8	2
553.5	561.5	557.5	8	2
574.5	582.5	578.5	8	2
595.5	603.5	599.5	8	2
616.5	624.5	620.5	8	2
637.5	645.5	641.5	8	2
658.5	666.5	662.5	8	2
679.5	687.5	683.5	8	2
700.5	708.5	704.5	8	2
721.5	729.5	725.5	8	2
742.5	750.5	746.5	8	2
763.5	771.5	767.5	8	2
784.5	792.5	788.5	8	2
805.5	813.5	809.5	8	2
839.5	860.5	850	21	2
906.5	934.5	920.5	28	2
1000.5	1041.5	1021	41	2
1127.5	1175.5	1151.5	48	2
413.5	421.5	417.5	8	3
434.5	442.5	438.5	8	3
455.5	463.5	459.5	8	3
476.5	484.5	480.5	8	3
497.5	505.5	501.5	8	3
518.5	526.5	522.5	8	3
539.5	547.5	543.5	8	3
560.5	568.5	564.5	8	3
581.5	589.5	585.5	8	3
602.5	610.5	606.5	8	3
623.5	631.5	627.5	8	3
644.5	652.5	648.5	8	3
665.5	673.5	669.5	8	3
686.5	694.5	690.5	8	3
707.5	715.5	711.5	8	3
728.5	736.5	732.5	8	3
749.5	757.5	753.5	8	3
770.5	778.5	774.5	8	3
791.5	799.5	795.5	8	3
812.5	820.5	816.5	8	3
859.5	880.5	870	21	3
933.5	961.5	947.5	28	3
1040.5	1081.5	1061	41	3
1174.5	1222.5	1198.5	48	3

### Sheet: 4_pulse
Start_m/z	End_m/z	Centrol_m/z	Isolation width	Injection
399.5	405.5	402.5	6	1
419.5	425.5	422.5	6	1
439.5	445.5	442.5	6	1
459.5	465.5	462.5	6	1
479.5	485.5	482.5	6	1
499.5	505.5	502.5	6	1
519.5	525.5	522.5	6	1
539.5	545.5	542.5	6	1
559.5	565.5	562.5	6	1
579.5	585.5	582.5	6	1
599.5	605.5	602.5	6	1
619.5	625.5	622.5	6	1
639.5	645.5	642.5	6	1
659.5	665.5	662.5	6	1
679.5	685.5	682.5	6	1
699.5	705.5	702.5	6	1
719.5	725.5	722.5	6	1
739.5	745.5	742.5	6	1
759.5	765.5	762.5	6	1
779.5	785.5	782.5	6	1
799.5	815.5	807.5	16	1
859.5	880.5	870	21	1
939.5	970.5	955	31	1
1059.5	1095.5	1077.5	36	1
404.5	410.5	407.5	6	2
424.5	430.5	427.5	6	2
444.5	450.5	447.5	6	2
464.5	470.5	467.5	6	2
484.5	490.5	487.5	6	2
504.5	510.5	507.5	6	2
524.5	530.5	527.5	6	2
544.5	550.5	547.5	6	2
564.5	570.5	567.5	6	2
584.5	590.5	587.5	6	2
604.5	610.5	607.5	6	2
624.5	630.5	627.5	6	2
644.5	650.5	647.5	6	2
664.5	670.5	667.5	6	2
684.5	690.5	687.5	6	2
704.5	710.5	707.5	6	2
724.5	730.5	727.5	6	2
744.5	750.5	747.5	6	2
764.5	770.5	767.5	6	2
784.5	790.5	787.5	6	2
814.5	830.5	822.5	16	2
879.5	900.5	890	21	2
969.5	1000.5	985	31	2
1094.5	1130.5	1112.5	36	2
409.5	415.5	412.5	6	3
429.5	435.5	432.5	6	3
449.5	455.5	452.5	6	3
469.5	475.5	472.5	6	3
489.5	495.5	492.5	6	3
509.5	515.5	512.5	6	3
529.5	535.5	532.5	6	3
549.5	555.5	552.5	6	3
569.5	575.5	572.5	6	3
589.5	595.5	592.5	6	3
609.5	615.5	612.5	6	3
629.5	635.5	632.5	6	3
649.5	655.5	652.5	6	3
669.5	675.5	672.5	6	3
689.5	695.5	692.5	6	3
709.5	715.5	712.5	6	3
729.5	735.5	732.5	6	3
749.5	755.5	752.5	6	3
769.5	775.5	772.5	6	3
789.5	795.5	792.5	6	3
829.5	845.5	837.5	16	3
899.5	920.5	910	21	3
999.5	1030.5	1015	31	3
1129.5	1165.5	1147.5	36	3
414.5	420.5	417.5	6	4
434.5	440.5	437.5	6	4
454.5	460.5	457.5	6	4
474.5	480.5	477.5	6	4
494.5	500.5	497.5	6	4
514.5	520.5	517.5	6	4
534.5	540.5	537.5	6	4
554.5	560.5	557.5	6	4
574.5	580.5	577.5	6	4
594.5	600.5	597.5	6	4
614.5	620.5	617.5	6	4
634.5	640.5	637.5	6	4
654.5	660.5	657.5	6	4
674.5	680.5	677.5	6	4
694.5	700.5	697.5	6	4
714.5	720.5	717.5	6	4
734.5	740.5	737.5	6	4
754.5	760.5	757.5	6	4
774.5	780.5	777.5	6	4
794.5	800.5	797.5	6	4
844.5	860.5	852.5	16	4
919.5	940.5	930	21	4
1029.5	1060.5	1045	31	4
1164.5	1200.5	1182.5	36	4

### Sheet: 5_pulse
Start_m/z	End_m/z	Centrol_m/z	Isolation width	Injection
399.5	404.5	402	5	1
419.5	424.5	422	5	1
439.5	444.5	442	5	1
459.5	464.5	462	5	1
479.5	484.5	482	5	1
499.5	504.5	502	5	1
519.5	524.5	522	5	1
539.5	544.5	542	5	1
559.5	564.5	562	5	1
579.5	584.5	582	5	1
599.5	604.5	602	5	1
619.5	624.5	622	5	1
639.5	644.5	642	5	1
659.5	664.5	662	5	1
679.5	684.5	682	5	1
699.5	704.5	702	5	1
719.5	724.5	722	5	1
739.5	744.5	742	5	1
759.5	764.5	762	5	1
779.5	784.5	782	5	1
799.5	812.5	806	13	1
859.5	876.5	868	17	1
939.5	964.5	952	25	1
1059.5	1088.5	1074	29	1
403.5	408.5	406	5	2
423.5	428.5	426	5	2
443.5	448.5	446	5	2
463.5	468.5	466	5	2
483.5	488.5	486	5	2
503.5	508.5	506	5	2
523.5	528.5	526	5	2
543.5	548.5	546	5	2
563.5	568.5	566	5	2
583.5	588.5	586	5	2
603.5	608.5	606	5	2
623.5	628.5	626	5	2
643.5	648.5	646	5	2
663.5	668.5	666	5	2
683.5	688.5	686	5	2
703.5	708.5	706	5	2
723.5	728.5	726	5	2
743.5	748.5	746	5	2
763.5	768.5	766	5	2
783.5	788.5	786	5	2
811.5	824.5	818	13	2
875.5	892.5	884	17	2
963.5	988.5	976	25	2
1087.5	1116.5	1102	29	2
407.5	412.5	410	5	3
427.5	432.5	430	5	3
447.5	452.5	450	5	3
467.5	472.5	470	5	3
487.5	492.5	490	5	3
507.5	512.5	510	5	3
527.5	532.5	530	5	3
547.5	552.5	550	5	3
567.5	572.5	570	5	3
587.5	592.5	590	5	3
607.5	612.5	610	5	3
627.5	632.5	630	5	3
647.5	652.5	650	5	3
667.5	672.5	670	5	3
687.5	692.5	690	5	3
707.5	712.5	710	5	3
727.5	732.5	730	5	3
747.5	752.5	750	5	3
767.5	772.5	770	5	3
787.5	792.5	790	5	3
823.5	836.5	830	13	3
891.5	908.5	900	17	3
987.5	1012.5	1000	25	3
1115.5	1144.5	1130	29	3
411.5	416.5	414	5	4
431.5	436.5	434	5	4
451.5	456.5	454	5	4
471.5	476.5	474	5	4
491.5	496.5	494	5	4
511.5	516.5	514	5	4
531.5	536.5	534	5	4
551.5	556.5	554	5	4
571.5	576.5	574	5	4
591.5	596.5	594	5	4
611.5	616.5	614	5	4
631.5	636.5	634	5	4
651.5	656.5	654	5	4
671.5	676.5	674	5	4
691.5	696.5	694	5	4
711.5	716.5	714	5	4
731.5	736.5	734	5	4
751.5	756.5	754	5	4
771.5	776.5	774	5	4
791.5	796.5	794	5	4
835.5	848.5	842	13	4
907.5	924.5	916	17	4
1011.5	1036.5	1024	25	4
1143.5	1172.5	1158	29	4
415.5	420.5	418	5	5
435.5	440.5	438	5	5
455.5	460.5	458	5	5
475.5	480.5	478	5	5
495.5	500.5	498	5	5
515.5	520.5	518	5	5
535.5	540.5	538	5	5
555.5	560.5	558	5	5
575.5	580.5	578	5	5
595.5	600.5	598	5	5
615.5	620.5	618	5	5
635.5	640.5	638	5	5
655.5	660.5	658	5	5
675.5	680.5	678	5	5
695.5	700.5	698	5	5
715.5	720.5	718	5	5
735.5	740.5	738	5	5
755.5	760.5	758	5	5
775.5	780.5	778	5	5
795.5	800.5	798	5	5
847.5	860.5	854	13	5
923.5	940.5	932	17	5
1035.5	1060.5	1048	25	5
1171.5	1200.5	1186	29	5

### Sheet: 10_pulse
Start_m/z	End_m/z	Centrol_m/z	Isolation width	Injection
399.5	402.5	401	3	1
419.5	422.5	421	3	1
439.5	442.5	441	3	1
459.5	462.5	461	3	1
479.5	482.5	481	3	1
499.5	502.5	501	3	1
519.5	522.5	521	3	1
539.5	542.5	541	3	1
559.5	562.5	561	3	1
579.5	582.5	581	3	1
599.5	602.5	601	3	1
619.5	622.5	621	3	1
639.5	642.5	641	3	1
659.5	662.5	661	3	1
679.5	682.5	681	3	1
699.5	702.5	701	3	1
719.5	722.5	721	3	1
739.5	742.5	741	3	1
759.5	762.5	761	3	1
779.5	782.5	781	3	1
799.5	806.5	803	7	1
859.5	868.5	864	9	1
939.5	952.5	946	13	1
1059.5	1074.5	1067	15	1
401.5	404.5	403	3	2
421.5	424.5	423	3	2
441.5	444.5	443	3	2
461.5	464.5	463	3	2
481.5	484.5	483	3	2
501.5	504.5	503	3	2
521.5	524.5	523	3	2
541.5	544.5	543	3	2
561.5	564.5	563	3	2
581.5	584.5	583	3	2
601.5	604.5	603	3	2
621.5	624.5	623	3	2
641.5	644.5	643	3	2
661.5	664.5	663	3	2
681.5	684.5	683	3	2
701.5	704.5	703	3	2
721.5	724.5	723	3	2
741.5	744.5	743	3	2
761.5	764.5	763	3	2
781.5	784.5	783	3	2
805.5	812.5	809	7	2
867.5	876.5	872	9	2
951.5	964.5	958	13	2
1073.5	1088.5	1081	15	2
403.5	406.5	405	3	3
423.5	426.5	425	3	3
443.5	446.5	445	3	3
463.5	466.5	465	3	3
483.5	486.5	485	3	3
503.5	506.5	505	3	3
523.5	526.5	525	3	3
543.5	546.5	545	3	3
563.5	566.5	565	3	3
583.5	586.5	585	3	3
603.5	606.5	605	3	3
623.5	626.5	625	3	3
643.5	646.5	645	3	3
663.5	666.5	665	3	3
683.5	686.5	685	3	3
703.5	706.5	705	3	3
723.5	726.5	725	3	3
743.5	746.5	745	3	3
763.5	766.5	765	3	3
783.5	786.5	785	3	3
811.5	818.5	815	7	3
875.5	884.5	880	9	3
963.5	976.5	970	13	3
1087.5	1102.5	1095	15	3
405.5	408.5	407	3	4
425.5	428.5	427	3	4
445.5	448.5	447	3	4
465.5	468.5	467	3	4
485.5	488.5	487	3	4
505.5	508.5	507	3	4
525.5	528.5	527	3	4
545.5	548.5	547	3	4
565.5	568.5	567	3	4
585.5	588.5	587	3	4
605.5	608.5	607	3	4
625.5	628.5	627	3	4
645.5	648.5	647	3	4
665.5	668.5	667	3	4
685.5	688.5	687	3	4
705.5	708.5	707	3	4
725.5	728.5	727	3	4
745.5	748.5	747	3	4
765.5	768.5	767	3	4
785.5	788.5	787	3	4
817.5	824.5	821	7	4
883.5	892.5	888	9	4
975.5	988.5	982	13	4
1101.5	1116.5	1109	15	4
407.5	410.5	409	3	5
427.5	430.5	429	3	5
447.5	450.5	449	3	5
467.5	470.5	469	3	5
487.5	490.5	489	3	5
507.5	510.5	509	3	5
527.5	530.5	529	3	5
547.5	550.5	549	3	5
567.5	570.5	569	3	5
587.5	590.5	589	3	5
607.5	610.5	609	3	5
627.5	630.5	629	3	5
647.5	650.5	649	3	5
667.5	670.5	669	3	5
687.5	690.5	689	3	5
707.5	710.5	709	3	5
727.5	730.5	729	3	5
747.5	750.5	749	3	5
767.5	770.5	769	3	5
787.5	790.5	789	3	5
823.5	830.5	827	7	5
891.5	900.5	896	9	5
987.5	1000.5	994	13	5
1115.5	1130.5	1123	15	5
409.5	412.5	411	3	6
429.5	432.5	431	3	6
449.5	452.5	451	3	6
469.5	472.5	471	3	6
489.5	492.5	491	3	6
509.5	512.5	511	3	6
529.5	532.5	531	3	6
549.5	552.5	551	3	6
569.5	572.5	571	3	6
589.5	592.5	591	3	6
609.5	612.5	611	3	6
629.5	632.5	631	3	6
649.5	652.5	651	3	6
669.5	672.5	671	3	6
689.5	692.5	691	3	6
709.5	712.5	711	3	6
729.5	732.5	731	3	6
749.5	752.5	751	3	6
769.5	772.5	771	3	6
789.5	792.5	791	3	6
829.5	836.5	833	7	6
899.5	908.5	904	9	6
999.5	1012.5	1006	13	6
1129.5	1144.5	1137	15	6
411.5	414.5	413	3	7
431.5	434.5	433	3	7
451.5	454.5	453	3	7
471.5	474.5	473	3	7
491.5	494.5	493	3	7
511.5	514.5	513	3	7
531.5	534.5	533	3	7
551.5	554.5	553	3	7
571.5	574.5	573	3	7
591.5	594.5	593	3	7
611.5	614.5	613	3	7
631.5	634.5	633	3	7
651.5	654.5	653	3	7
671.5	674.5	673	3	7
691.5	694.5	693	3	7
711.5	714.5	713	3	7
731.5	734.5	733	3	7
751.5	754.5	753	3	7
771.5	774.5	773	3	7
791.5	794.5	793	3	7
835.5	842.5	839	7	7
907.5	916.5	912	9	7
1011.5	1024.5	1018	13	7
1143.5	1158.5	1151	15	7
413.5	416.5	415	3	8
433.5	436.5	435	3	8
453.5	456.5	455	3	8
473.5	476.5	475	3	8
493.5	496.5	495	3	8
513.5	516.5	515	3	8
533.5	536.5	535	3	8
553.5	556.5	555	3	8
573.5	576.5	575	3	8
593.5	596.5	595	3	8
613.5	616.5	615	3	8
633.5	636.5	635	3	8
653.5	656.5	655	3	8
673.5	676.5	675	3	8
693.5	696.5	695	3	8
713.5	716.5	715	3	8
733.5	736.5	735	3	8
753.5	756.5	755	3	8
773.5	776.5	775	3	8
793.5	796.5	795	3	8
841.5	848.5	845	7	8
915.5	924.5	920	9	8
1023.5	1036.5	1030	13	8
1157.5	1172.5	1165	15	8
415.5	418.5	417	3	9
435.5	438.5	437	3	9
455.5	458.5	457	3	9
475.5	478.5	477	3	9
495.5	498.5	497	3	9
515.5	518.5	517	3	9
535.5	538.5	537	3	9
555.5	558.5	557	3	9
575.5	578.5	577	3	9
595.5	598.5	597	3	9
615.5	618.5	617	3	9
635.5	638.5	637	3	9
655.5	658.5	657	3	9
675.5	678.5	677	3	9
695.5	698.5	697	3	9
715.5	718.5	717	3	9
735.5	738.5	737	3	9
755.5	758.5	757	3	9
775.5	778.5	777	3	9
795.5	798.5	797	3	9
847.5	854.5	851	7	9
923.5	932.5	928	9	9
1035.5	1048.5	1042	13	9
1171.5	1186.5	1179	15	9
417.5	420.5	419	3	10
437.5	440.5	439	3	10
457.5	460.5	459	3	10
477.5	480.5	479	3	10
497.5	500.5	499	3	10
517.5	520.5	519	3	10
537.5	540.5	539	3	10
557.5	560.5	559	3	10
577.5	580.5	579	3	10
597.5	600.5	599	3	10
617.5	620.5	619	3	10
637.5	640.5	639	3	10
657.5	660.5	659	3	10
677.5	680.5	679	3	10
697.5	700.5	699	3	10
717.5	720.5	719	3	10
737.5	740.5	739	3	10
757.5	760.5	759	3	10
777.5	780.5	779	3	10
797.5	800.5	799	3	10
853.5	860.5	857	7	10
931.5	940.5	936	9	10
1047.5	1060.5	1054	13	10
1185.5	1200	1192.75	14.5	10
