## Supplementary material for "PulseDIA: in-depth data independent acquisition mass spectrometry using enhanced gas phase fractionation": Table S2

### Sheet: 1_pulse
Start_m/z	End_m/z	Centrol_m/z	Isolation width	Injection
399.5	434.5	417	35	1
433.7	457.7	445.7	24	1
456.8	476.8	466.8	20	1
475.9	498.4	487.15	22.5	1
497.5	517.2	507.35	19.7	1
516.2	541	528.6	24.8	1
540.1	560.4	550.25	20.3	1
559.5	578.4	568.95	18.9	1
577.5	595.8	586.65	18.3	1
594.9	613.8	604.35	18.9	1
612.9	635.6	624.25	22.7	1
634.6	653.8	644.2	19.2	1
652.9	671.4	662.15	18.5	1
670.5	695.9	683.2	25.4	1
695.1	720.3	707.7	25.2	1
719.4	745.9	732.65	26.5	1
745.1	774.4	759.75	29.3	1
773.5	809.7	791.6	36.2	1
808.8	846	827.4	37.2	1
845	889	867	44	1
888.2	941.9	915.05	53.7	1
941	993	967	52	1
992.1	1083	1037.55	90.9	1
1082.1	1198.4	1140.25	116.3	1

### Sheet: 2_pulse
Start_m/z	End_m/z	Centrol_m/z	Isolation width	Injection
399.5	417.5	408.5	18	1
433.7	446.2	439.95	12.5	1
456.8	467.3	462.05	10.5	1
475.9	487.7	481.8	11.8	1
497.5	507.9	502.7	10.4	1
516.2	529.1	522.65	12.9	1
540.1	550.8	545.45	10.7	1
559.5	569.5	564.5	10	1
577.5	587.2	582.35	9.7	1
594.9	604.9	599.9	10	1
612.9	624.8	618.85	11.9	1
634.6	644.7	639.65	10.1	1
652.9	662.7	657.8	9.8	1
670.5	683.7	677.1	13.2	1
695.1	708.2	701.65	13.1	1
719.4	733.2	726.3	13.8	1
745.1	760.3	752.7	15.2	1
773.5	792.1	782.8	18.6	1
808.8	827.9	818.35	19.1	1
845	867.5	856.25	22.5	1
888.2	915.6	901.9	27.4	1
941	967.5	954.25	26.5	1
992.1	1038.1	1015.1	46	1
1082.1	1141	1111.55	58.9	1
416.5	434.5	425.5	18	2
445.2	457.7	451.45	12.5	2
466.3	476.8	471.55	10.5	2
486.7	498.5	492.6	11.8	2
506.9	517.3	512.1	10.4	2
528.1	541	534.55	12.9	2
549.8	560.5	555.15	10.7	2
568.5	578.5	573.5	10	2
586.2	595.9	591.05	9.7	2
603.9	613.9	608.9	10	2
623.8	635.7	629.75	11.9	2
643.7	653.8	648.75	10.1	2
661.7	671.5	666.6	9.8	2
682.7	695.9	689.3	13.2	2
707.2	720.3	713.75	13.1	2
732.2	746	739.1	13.8	2
759.3	774.5	766.9	15.2	2
791.1	809.7	800.4	18.6	2
826.9	846	836.45	19.1	2
866.5	889	877.75	22.5	2
914.6	942	928.3	27.4	2
966.5	993	979.75	26.5	2
1037.1	1083.1	1060.1	46	2
1140	1198.4	1169.2	58.4	2

### Sheet: 3_pulse
Start_m/z	End_m/z	Centrol_m/z	Isolation width	Injection
399.5	411.9	405.7	12.4	1
433.7	442.4	438.05	8.7	1
456.8	464.2	460.5	7.4	1
475.9	484.1	480	8.2	1
497.5	504.8	501.15	7.3	1
516.2	525.2	520.7	9	1
540.1	547.6	543.85	7.5	1
559.5	566.5	563	7	1
577.5	584.3	580.9	6.8	1
594.9	601.9	598.4	7	1
612.9	621.2	617.05	8.3	1
634.6	641.7	638.15	7.1	1
652.9	659.8	656.35	6.9	1
670.5	679.7	675.1	9.2	1
695.1	704.2	699.65	9.1	1
719.4	728.9	724.15	9.5	1
745.1	755.6	750.35	10.5	1
773.5	786.3	779.9	12.8	1
808.8	821.9	815.35	13.1	1
845	860.4	852.7	15.4	1
888.2	906.8	897.5	18.6	1
941	959	950	18	1
992.1	1023.1	1007.6	31	1
1082.1	1121.7	1101.9	39.6	1
410.9	423.3	417.1	12.4	2
441.4	450.1	445.75	8.7	2
463.2	470.6	466.9	7.4	2
483.1	491.3	487.2	8.2	2
503.8	511.1	507.45	7.3	2
524.2	533.2	528.7	9	2
546.6	554.1	550.35	7.5	2
565.5	572.5	569	7	2
583.3	590.1	586.7	6.8	2
600.9	607.9	604.4	7	2
620.2	628.5	624.35	8.3	2
640.7	647.8	644.25	7.1	2
658.8	665.7	662.25	6.9	2
678.7	687.9	683.3	9.2	2
703.2	712.3	707.75	9.1	2
727.9	737.4	732.65	9.5	2
754.6	765.1	759.85	10.5	2
785.3	798.1	791.7	12.8	2
820.9	834	827.45	13.1	2
859.4	874.8	867.1	15.4	2
905.8	924.4	915.1	18.6	2
958	976	967	18	2
1022.1	1053.1	1037.6	31	2
1120.7	1160.3	1140.5	39.6	2
422.3	434.7	428.5	12.4	3
449.1	457.8	453.45	8.7	3
469.6	477	473.3	7.4	3
490.3	498.5	494.4	8.2	3
510.1	517.4	513.75	7.3	3
532.2	541.2	536.7	9	3
553.1	560.6	556.85	7.5	3
571.5	578.5	575	7	3
589.1	595.9	592.5	6.8	3
606.9	613.9	610.4	7	3
627.5	635.8	631.65	8.3	3
646.8	653.9	650.35	7.1	3
664.7	671.6	668.15	6.9	3
686.9	696.1	691.5	9.2	3
711.3	720.4	715.85	9.1	3
736.4	745.9	741.15	9.5	3
764.1	774.6	769.35	10.5	3
797.1	809.9	803.5	12.8	3
833	846.1	839.55	13.1	3
873.8	889.2	881.5	15.4	3
923.4	942	932.7	18.6	3
975	993	984	18	3
1052.1	1083.1	1067.6	31	3
1159.3	1198.4	1178.85	39.1	3

### Sheet: 4_pulse
Start_m/z	End_m/z	Centrol_m/z	Isolation width	Injection
399.5	409	404.25	9.5	1
433.7	440.5	437.1	6.8	1
456.8	462.6	459.7	5.8	1
475.9	482.3	479.1	6.4	1
497.5	503.2	500.35	5.7	1
516.2	523.2	519.7	7	1
540.1	546	543.05	5.9	1
559.5	565	562.25	5.5	1
577.5	582.9	580.2	5.4	1
594.9	600.4	597.65	5.5	1
612.9	619.4	616.15	6.5	1
634.6	640.2	637.4	5.6	1
652.9	658.3	655.6	5.4	1
670.5	677.6	674.05	7.1	1
695.1	702.2	698.65	7.1	1
719.4	726.8	723.1	7.4	1
745.1	753.2	749.15	8.1	1
773.5	783.3	778.4	9.8	1
808.8	818.9	813.85	10.1	1
845	856.8	850.9	11.8	1
888.2	902.4	895.3	14.2	1
941	954.8	947.9	13.8	1
992.1	1015.6	1003.85	23.5	1
1082.1	1112.1	1097.1	30	1
408	417.5	412.75	9.5	2
439.5	446.3	442.9	6.8	2
461.6	467.4	464.5	5.8	2
481.3	487.7	484.5	6.4	2
502.2	507.9	505.05	5.7	2
522.2	529.2	525.7	7	2
545	550.9	547.95	5.9	2
564	569.5	566.75	5.5	2
581.9	587.3	584.6	5.4	2
599.4	604.9	602.15	5.5	2
618.4	624.9	621.65	6.5	2
639.2	644.8	642	5.6	2
657.3	662.7	660	5.4	2
676.6	683.7	680.15	7.1	2
701.2	708.3	704.75	7.1	2
725.8	733.2	729.5	7.4	2
752.2	760.3	756.25	8.1	2
782.3	792.1	787.2	9.8	2
817.9	828	822.95	10.1	2
855.8	867.6	861.7	11.8	2
901.4	915.6	908.5	14.2	2
953.8	967.6	960.7	13.8	2
1014.6	1038.1	1026.35	23.5	2
1111.1	1141.1	1126.1	30	2
416.5	426	421.25	9.5	3
445.3	452.1	448.7	6.8	3
466.4	472.2	469.3	5.8	3
486.7	493.1	489.9	6.4	3
506.9	512.6	509.75	5.7	3
528.2	535.2	531.7	7	3
549.9	555.8	552.85	5.9	3
568.5	574	571.25	5.5	3
586.3	591.7	589	5.4	3
603.9	609.4	606.65	5.5	3
623.9	630.4	627.15	6.5	3
643.8	649.4	646.6	5.6	3
661.7	667.1	664.4	5.4	3
682.7	689.8	686.25	7.1	3
707.3	714.4	710.85	7.1	3
732.2	739.6	735.9	7.4	3
759.3	767.4	763.35	8.1	3
791.1	800.9	796	9.8	3
827	837.1	832.05	10.1	3
866.6	878.4	872.5	11.8	3
914.6	928.8	921.7	14.2	3
966.6	980.4	973.5	13.8	3
1037.1	1060.6	1048.85	23.5	3
1140.1	1170.1	1155.1	30	3
425	434.5	429.75	9.5	4
451.1	457.9	454.5	6.8	4
471.2	477	474.1	5.8	4
492.1	498.5	495.3	6.4	4
511.6	517.3	514.45	5.7	4
534.2	541.2	537.7	7	4
554.8	560.7	557.75	5.9	4
573	578.5	575.75	5.5	4
590.7	596.1	593.4	5.4	4
608.4	613.9	611.15	5.5	4
629.4	635.9	632.65	6.5	4
648.4	654	651.2	5.6	4
666.1	671.5	668.8	5.4	4
688.8	695.9	692.35	7.1	4
713.4	720.5	716.95	7.1	4
738.6	746	742.3	7.4	4
766.4	774.5	770.45	8.1	4
799.9	809.7	804.8	9.8	4
836.1	846.2	841.15	10.1	4
877.4	889.2	883.3	11.8	4
927.8	942	934.9	14.2	4
979.4	993.2	986.3	13.8	4
1059.6	1083.1	1071.35	23.5	4
1169.1	1198.6	1183.85	29.5	4

### Sheet: 5_pulse
Start_m/z	End_m/z	Centrol_m/z	Isolation width	Injection
399.5	407.3	403.4	7.8	1
433.7	439.3	436.5	5.6	1
456.8	461.6	459.2	4.8	1
475.9	481.2	478.55	5.3	1
497.5	502.3	499.9	4.8	1
516.2	522	519.1	5.8	1
540.1	545	542.55	4.9	1
559.5	564.1	561.8	4.6	1
577.5	582	579.75	4.5	1
594.9	599.5	597.2	4.6	1
612.9	618.3	615.6	5.4	1
634.6	639.3	636.95	4.7	1
652.9	657.4	655.15	4.5	1
670.5	676.4	673.45	5.9	1
695.1	701	698.05	5.9	1
719.4	725.5	722.45	6.1	1
745.1	751.8	748.45	6.7	1
773.5	781.6	777.55	8.1	1
808.8	817.1	812.95	8.3	1
845	854.6	849.8	9.6	1
888.2	899.8	894	11.6	1
941	952.2	946.6	11.2	1
992.1	1011.1	1001.6	19	1
1082.1	1106.3	1094.2	24.2	1
406.3	414.1	410.2	7.8	2
438.3	443.9	441.1	5.6	2
460.6	465.4	463	4.8	2
480.2	485.5	482.85	5.3	2
501.3	506.1	503.7	4.8	2
521	526.8	523.9	5.8	2
544	548.9	546.45	4.9	2
563.1	567.7	565.4	4.6	2
581	585.5	583.25	4.5	2
598.5	603.1	600.8	4.6	2
617.3	622.7	620	5.4	2
638.3	643	640.65	4.7	2
656.4	660.9	658.65	4.5	2
675.4	681.3	678.35	5.9	2
700	705.9	702.95	5.9	2
724.5	730.6	727.55	6.1	2
750.8	757.5	754.15	6.7	2
780.6	788.7	784.65	8.1	2
816.1	824.4	820.25	8.3	2
853.6	863.2	858.4	9.6	2
898.8	910.4	904.6	11.6	2
951.2	962.4	956.8	11.2	2
1010.1	1029.1	1019.6	19	2
1105.3	1129.5	1117.4	24.2	2
413.1	420.9	417	7.8	3
442.9	448.5	445.7	5.6	3
464.4	469.2	466.8	4.8	3
484.5	489.8	487.15	5.3	3
505.1	509.9	507.5	4.8	3
525.8	531.6	528.7	5.8	3
547.9	552.8	550.35	4.9	3
566.7	571.3	569	4.6	3
584.5	589	586.75	4.5	3
602.1	606.7	604.4	4.6	3
621.7	627.1	624.4	5.4	3
642	646.7	644.35	4.7	3
659.9	664.4	662.15	4.5	3
680.3	686.2	683.25	5.9	3
704.9	710.8	707.85	5.9	3
729.6	735.7	732.65	6.1	3
756.5	763.2	759.85	6.7	3
787.7	795.8	791.75	8.1	3
823.4	831.7	827.55	8.3	3
862.2	871.8	867	9.6	3
909.4	921	915.2	11.6	3
961.4	972.6	967	11.2	3
1028.1	1047.1	1037.6	19	3
1128.5	1152.7	1140.6	24.2	3
419.9	427.7	423.8	7.8	4
447.5	453.1	450.3	5.6	4
468.2	473	470.6	4.8	4
488.8	494.1	491.45	5.3	4
508.9	513.7	511.3	4.8	4
530.6	536.4	533.5	5.8	4
551.8	556.7	554.25	4.9	4
570.3	574.9	572.6	4.6	4
588	592.5	590.25	4.5	4
605.7	610.3	608	4.6	4
626.1	631.5	628.8	5.4	4
645.7	650.4	648.05	4.7	4
663.4	667.9	665.65	4.5	4
685.2	691.1	688.15	5.9	4
709.8	715.7	712.75	5.9	4
734.7	740.8	737.75	6.1	4
762.2	768.9	765.55	6.7	4
794.8	802.9	798.85	8.1	4
830.7	839	834.85	8.3	4
870.8	880.4	875.6	9.6	4
920	931.6	925.8	11.6	4
971.6	982.8	977.2	11.2	4
1046.1	1065.1	1055.6	19	4
1151.7	1175.9	1163.8	24.2	4
426.7	434.5	430.6	7.8	5
452.1	457.7	454.9	5.6	5
472	476.8	474.4	4.8	5
493.1	498.4	495.75	5.3	5
512.7	517.5	515.1	4.8	5
535.4	541.2	538.3	5.8	5
555.7	560.6	558.15	4.9	5
573.9	578.5	576.2	4.6	5
591.5	596	593.75	4.5	5
609.3	613.9	611.6	4.6	5
630.5	635.9	633.2	5.4	5
649.4	654.1	651.75	4.7	5
666.9	671.4	669.15	4.5	5
690.1	696	693.05	5.9	5
714.7	720.6	717.65	5.9	5
739.8	745.9	742.85	6.1	5
767.9	774.6	771.25	6.7	5
801.9	810	805.95	8.1	5
838	846.3	842.15	8.3	5
879.4	889	884.2	9.6	5
930.6	942.2	936.4	11.6	5
981.8	993	987.4	11.2	5
1064.1	1083.1	1073.6	19	5
1174.9	1198.6	1186.75	23.7	5
