## Supplementary material for "PulseDIA: in-depth data independent acquisition mass spectrometry using enhanced gas phase fractionation": Table S3

### Sheet: 1_pulse
Start_m/z	End_m/z	Centrol_m/z	Isolation width	Injection
400	434	417	34	1
400	468	434	68	1
434.2	480.2	457.2	46	1
457.3	495.3	476.3	38	1
476.4	519.4	497.9	43	1
498	535.4	516.7	37.4	1
516.7	564.3	540.5	47.6	1
540.6	579.2	559.9	38.6	1
560	595.8	577.9	35.8	1
578	612.6	595.3	34.6	1
595.4	631.2	613.3	35.8	1
613.4	656.8	635.1	43.4	1
635.1	671.5	653.3	36.4	1
653.4	688.4	670.9	35	1
671	719.8	695.4	48.8	1
695.6	744	719.8	48.4	1
719.9	770.9	745.4	51	1
745.6	802.2	773.9	56.6	1
774	844.4	809.2	70.4	1
809.3	881.7	845.5	72.4	1
845.5	931.5	888.5	86	1
888.7	994.1	941.4	105.4	1
941.5	1043.5	992.5	102	1
992.6	1172.4	1082.5	179.8	1
1082.6	1198.4	1140.5	115.8	1

### Sheet: 2_pulse
Start_m/z	End_m/z	Centrol_m/z	Isolation width	Injection
400	434	417	34	1
434.2	457.2	445.7	23	1
457.3	476.3	466.8	19	1
476.4	498	487.2	21.6	1
498	516.8	507.4	18.8	1
516.7	540.5	528.6	23.8	1
540.6	560	550.3	19.4	1
560	578	569	18	1
578	595.4	586.7	17.4	1
595.4	613.4	604.4	18	1
613.4	635.2	624.3	21.8	1
635.1	653.3	644.2	18.2	1
653.4	671	662.2	17.6	1
671	695.4	683.2	24.4	1
695.6	719.8	707.7	24.2	1
719.9	745.5	732.7	25.6	1
745.6	774	759.8	28.4	1
774	809.2	791.6	35.2	1
809.3	845.5	827.4	36.2	1
845.5	888.5	867	43	1
888.7	941.5	915.1	52.8	1
941.5	992.5	967	51	1
992.6	1082.6	1037.6	90	1
1082.6	1198.4	1140.5	115.8	1
400	417	408.5	17	2
417	451	434	34	2
445.7	468.7	457.2	23	2
466.8	485.8	476.3	19	2
487.2	508.8	498	21.6	2
507.4	526.2	516.8	18.8	2
528.6	552.4	540.5	23.8	2
550.3	569.7	560	19.4	2
569	587	578	18	2
586.7	604.1	595.4	17.4	2
604.4	622.4	613.4	18	2
624.3	646.1	635.2	21.8	2
644.2	662.4	653.3	18.2	2
662.2	679.8	671	17.6	2
683.2	707.6	695.4	24.4	2
707.7	731.9	719.8	24.2	2
732.7	758.3	745.5	25.6	2
759.8	788.2	774	28.4	2
791.6	826.8	809.2	35.2	2
827.4	863.6	845.5	36.2	2
867	910	888.5	43	2
915.1	967.9	941.5	52.8	2
967	1018	992.5	51	2
1037.6	1127.6	1082.6	90	2
1140.5	1198.4	1169.45	57.9	2

### Sheet: 3_pulse
Start_m/z	End_m/z	Centrol_m/z	Isolation width	Injection
400	422.8	411.4	22.8	1
434.2	449.6	441.9	15.4	1
457.3	470.1	463.7	12.8	1
476.4	490.8	483.6	14.4	1
498	510.6	504.3	12.6	1
516.7	532.7	524.7	16	1
540.6	553.6	547.1	13	1
560	572	566	12	1
578	589.6	583.8	11.6	1
595.4	607.4	601.4	12	1
613.4	628	620.7	14.6	1
635.1	647.3	641.2	12.2	1
653.4	665.2	659.3	11.8	1
671	687.4	679.2	16.4	1
695.6	711.8	703.7	16.2	1
719.9	736.9	728.4	17	1
745.6	764.6	755.1	19	1
774	797.6	785.8	23.6	1
809.3	833.5	821.4	24.2	1
845.5	874.3	859.9	28.8	1
888.7	923.9	906.3	35.2	1
941.5	975.5	958.5	34	1
992.6	1052.6	1022.6	60	1
1082.6	1159.8	1121.2	77.2	1
411.4	434.2	422.8	22.8	2
441.9	457.3	449.6	15.4	2
463.7	476.5	470.1	12.8	2
483.6	498	490.8	14.4	2
504.3	516.9	510.6	12.6	2
524.7	540.7	532.7	16	2
547.1	560.1	553.6	13	2
566	578	572	12	2
583.8	595.4	589.6	11.6	2
601.4	613.4	607.4	12	2
620.7	635.3	628	14.6	2
641.2	653.4	647.3	12.2	2
659.3	671.1	665.2	11.8	2
679.2	695.6	687.4	16.4	2
703.7	719.9	711.8	16.2	2
728.4	745.4	736.9	17	2
755.1	774.1	764.6	19	2
785.8	809.4	797.6	23.6	2
821.4	845.6	833.5	24.2	2
859.9	888.7	874.3	28.8	2
906.3	941.5	923.9	35.2	2
958.5	992.5	975.5	34	2
1022.6	1082.6	1052.6	60	2
1121.2	1198.4	1159.8	77.2	2
400	411.4	405.7	11.4	3
422.8	445.6	434.2	22.8	3
449.6	465	457.3	15.4	3
470.1	482.9	476.5	12.8	3
490.8	505.2	498	14.4	3
510.6	523.2	516.9	12.6	3
532.7	548.7	540.7	16	3
553.6	566.6	560.1	13	3
572	584	578	12	3
589.6	601.2	595.4	11.6	3
607.4	619.4	613.4	12	3
628	642.6	635.3	14.6	3
647.3	659.5	653.4	12.2	3
665.2	677	671.1	11.8	3
687.4	703.8	695.6	16.4	3
711.8	728	719.9	16.2	3
736.9	753.9	745.4	17	3
764.6	783.6	774.1	19	3
797.6	821.2	809.4	23.6	3
833.5	857.7	845.6	24.2	3
874.3	903.1	888.7	28.8	3
923.9	959.1	941.5	35.2	3
975.5	1009.5	992.5	34	3
1052.6	1112.6	1082.6	60	3
1159.8	1198.4	1179.1	38.6	3

### Sheet: 4_pulse
Start_m/z	End_m/z	Centrol_m/z	Isolation width	Injection
400	417	408.5	17	1
434.2	445.8	440	11.6	1
457.3	466.9	462.1	9.6	1
476.4	487.2	481.8	10.8	1
498	507.4	502.7	9.4	1
516.7	528.7	522.7	12	1
540.6	550.4	545.5	9.8	1
560	569	564.5	9	1
578	586.8	582.4	8.8	1
595.4	604.4	599.9	9	1
613.4	624.4	618.9	11	1
635.1	644.3	639.7	9.2	1
653.4	662.2	657.8	8.8	1
671	683.2	677.1	12.2	1
695.6	707.8	701.7	12.2	1
719.9	732.7	726.3	12.8	1
745.6	759.8	752.7	14.2	1
774	791.6	782.8	17.6	1
809.3	827.5	818.4	18.2	1
845.5	867.1	856.3	21.6	1
888.7	915.1	901.9	26.4	1
941.5	967.1	954.3	25.6	1
992.6	1037.6	1015.1	45	1
1082.6	1140.6	1111.6	58	1
408.5	425.5	417	17	2
440	451.6	445.8	11.6	2
462.1	471.7	466.9	9.6	2
481.8	492.6	487.2	10.8	2
502.7	512.1	507.4	9.4	2
522.7	534.7	528.7	12	2
545.5	555.3	550.4	9.8	2
564.5	573.5	569	9	2
582.4	591.2	586.8	8.8	2
599.9	608.9	604.4	9	2
618.9	629.9	624.4	11	2
639.7	648.9	644.3	9.2	2
657.8	666.6	662.2	8.8	2
677.1	689.3	683.2	12.2	2
701.7	713.9	707.8	12.2	2
726.3	739.1	732.7	12.8	2
752.7	766.9	759.8	14.2	2
782.8	800.4	791.6	17.6	2
818.4	836.6	827.5	18.2	2
856.3	877.9	867.1	21.6	2
901.9	928.3	915.1	26.4	2
954.3	979.9	967.1	25.6	2
1015.1	1060.1	1037.6	45	2
1111.6	1169.6	1140.6	58	2
417	434	425.5	17	3
445.8	457.4	451.6	11.6	3
466.9	476.5	471.7	9.6	3
487.2	498	492.6	10.8	3
507.4	516.8	512.1	9.4	3
528.7	540.7	534.7	12	3
550.4	560.2	555.3	9.8	3
569	578	573.5	9	3
586.8	595.6	591.2	8.8	3
604.4	613.4	608.9	9	3
624.4	635.4	629.9	11	3
644.3	653.5	648.9	9.2	3
662.2	671	666.6	8.8	3
683.2	695.4	689.3	12.2	3
707.8	720	713.9	12.2	3
732.7	745.5	739.1	12.8	3
759.8	774	766.9	14.2	3
791.6	809.2	800.4	17.6	3
827.5	845.7	836.6	18.2	3
867.1	888.7	877.9	21.6	3
915.1	941.5	928.3	26.4	3
967.1	992.7	979.9	25.6	3
1037.6	1082.6	1060.1	45	3
1140.6	1198.6	1169.6	58	3
400	408.5	404.25	8.5	4
425.5	442.5	434	17	4
451.6	463.2	457.4	11.6	4
471.7	481.3	476.5	9.6	4
492.6	503.4	498	10.8	4
512.1	521.5	516.8	9.4	4
534.7	546.7	540.7	12	4
555.3	565.1	560.2	9.8	4
573.5	582.5	578	9	4
591.2	600	595.6	8.8	4
608.9	617.9	613.4	9	4
629.9	640.9	635.4	11	4
648.9	658.1	653.5	9.2	4
666.6	675.4	671	8.8	4
689.3	701.5	695.4	12.2	4
713.9	726.1	720	12.2	4
739.1	751.9	745.5	12.8	4
766.9	781.1	774	14.2	4
800.4	818	809.2	17.6	4
836.6	854.8	845.7	18.2	4
877.9	899.5	888.7	21.6	4
928.3	954.7	941.5	26.4	4
979.9	1005.5	992.7	25.6	4
1060.1	1105.1	1082.6	45	4
1169.6	1198.6	1184.1	29	4

### Sheet: 5_pulse
Start_m/z	End_m/z	Centrol_m/z	Isolation width	Injection
400	413.6	406.8	13.6	1
434.2	443.4	438.8	9.2	1
457.3	464.9	461.1	7.6	1
476.4	485	480.7	8.6	1
498	505.6	501.8	7.6	1
516.7	526.3	521.5	9.6	1
540.6	548.4	544.5	7.8	1
560	567.2	563.6	7.2	1
578	585	581.5	7	1
595.4	602.6	599	7.2	1
613.4	622.2	617.8	8.8	1
635.1	642.5	638.8	7.4	1
653.4	660.4	656.9	7	1
671	680.8	675.9	9.8	1
695.6	705.4	700.5	9.8	1
719.9	730.1	725	10.2	1
745.6	757	751.3	11.4	1
774	788.2	781.1	14.2	1
809.3	823.9	816.6	14.6	1
845.5	862.7	854.1	17.2	1
888.7	909.9	899.3	21.2	1
941.5	961.9	951.7	20.4	1
992.6	1028.6	1010.6	36	1
1082.6	1129	1105.8	46.4	1
406.8	420.4	413.6	13.6	2
438.8	448	443.4	9.2	2
461.1	468.7	464.9	7.6	2
480.7	489.3	485	8.6	2
501.8	509.4	505.6	7.6	2
521.5	531.1	526.3	9.6	2
544.5	552.3	548.4	7.8	2
563.6	570.8	567.2	7.2	2
581.5	588.5	585	7	2
599	606.2	602.6	7.2	2
617.8	626.6	622.2	8.8	2
638.8	646.2	642.5	7.4	2
656.9	663.9	660.4	7	2
675.9	685.7	680.8	9.8	2
700.5	710.3	705.4	9.8	2
725	735.2	730.1	10.2	2
751.3	762.7	757	11.4	2
781.1	795.3	788.2	14.2	2
816.6	831.2	823.9	14.6	2
854.1	871.3	862.7	17.2	2
899.3	920.5	909.9	21.2	2
951.7	972.1	961.9	20.4	2
1010.6	1046.6	1028.6	36	2
1105.8	1152.2	1129	46.4	2
413.6	427.2	420.4	13.6	3
443.4	452.6	448	9.2	3
464.9	472.5	468.7	7.6	3
485	493.6	489.3	8.6	3
505.6	513.2	509.4	7.6	3
526.3	535.9	531.1	9.6	3
548.4	556.2	552.3	7.8	3
567.2	574.4	570.8	7.2	3
585	592	588.5	7	3
602.6	609.8	606.2	7.2	3
622.2	631	626.6	8.8	3
642.5	649.9	646.2	7.4	3
660.4	667.4	663.9	7	3
680.8	690.6	685.7	9.8	3
705.4	715.2	710.3	9.8	3
730.1	740.3	735.2	10.2	3
757	768.4	762.7	11.4	3
788.2	802.4	795.3	14.2	3
823.9	838.5	831.2	14.6	3
862.7	879.9	871.3	17.2	3
909.9	931.1	920.5	21.2	3
961.9	982.3	972.1	20.4	3
1028.6	1064.6	1046.6	36	3
1129	1175.4	1152.2	46.4	3
420.4	434	427.2	13.6	4
448	457.2	452.6	9.2	4
468.7	476.3	472.5	7.6	4
489.3	497.9	493.6	8.6	4
509.4	517	513.2	7.6	4
531.1	540.7	535.9	9.6	4
552.3	560.1	556.2	7.8	4
570.8	578	574.4	7.2	4
588.5	595.5	592	7	4
606.2	613.4	609.8	7.2	4
626.6	635.4	631	8.8	4
646.2	653.6	649.9	7.4	4
663.9	670.9	667.4	7	4
685.7	695.5	690.6	9.8	4
710.3	720.1	715.2	9.8	4
735.2	745.4	740.3	10.2	4
762.7	774.1	768.4	11.4	4
795.3	809.5	802.4	14.2	4
831.2	845.8	838.5	14.6	4
871.3	888.5	879.9	17.2	4
920.5	941.7	931.1	21.2	4
972.1	992.5	982.3	20.4	4
1046.6	1082.6	1064.6	36	4
1152.2	1198.6	1175.4	46.4	4
400	406.8	403.4	6.8	5
427.2	440.8	434	13.6	5
452.6	461.8	457.2	9.2	5
472.5	480.1	476.3	7.6	5
493.6	502.2	497.9	8.6	5
513.2	520.8	517	7.6	5
535.9	545.5	540.7	9.6	5
556.2	564	560.1	7.8	5
574.4	581.6	578	7.2	5
592	599	595.5	7	5
609.8	617	613.4	7.2	5
631	639.8	635.4	8.8	5
649.9	657.3	653.6	7.4	5
667.4	674.4	670.9	7	5
690.6	700.4	695.5	9.8	5
715.2	725	720.1	9.8	5
740.3	750.5	745.4	10.2	5
768.4	779.8	774.1	11.4	5
802.4	816.6	809.5	14.2	5
838.5	853.1	845.8	14.6	5
879.9	897.1	888.5	17.2	5
931.1	952.3	941.7	21.2	5
982.3	1002.7	992.5	20.4	5
1064.6	1100.6	1082.6	36	5
1175.4	1198.6	1187	23.2	5
