## Supplementary material for "PulseDIA: in-depth data independent acquisition mass spectrometry using enhanced gas phase fractionation": Table S4

### Sheet: 1_pulse
Start_m/z	End_m/z	Centrol_m/z	Isolation width	Injection
400	420	410	20	1
400	440	420	40	1
420	460	440	40	1
440	480	460	40	1
460	500	480	40	1
480	520	500	40	1
500	540	520	40	1
520	560	540	40	1
540	580	560	40	1
560	600	580	40	1
580	620	600	40	1
600	640	620	40	1
620	660	640	40	1
640	680	660	40	1
660	700	680	40	1
680	720	700	40	1
700	740	720	40	1
720	760	740	40	1
740	780	760	40	1
760	800	780	40	1
780	820	800	40	1
800	920	860	120	1
860	1020	940	160	1
940	1180	1060	240	1
1060	1200	1130	140	1

### Sheet: 2_pulse
Start_m/z	End_m/z	Centrol_m/z	Isolation width	Injection
400	420	410	20	1
420	440	430	20	1
440	460	450	20	1
460	480	470	20	1
480	500	490	20	1
500	520	510	20	1
520	540	530	20	1
540	560	550	20	1
560	580	570	20	1
580	600	590	20	1
600	620	610	20	1
620	640	630	20	1
640	660	650	20	1
660	680	670	20	1
680	700	690	20	1
700	720	710	20	1
720	740	730	20	1
740	760	750	20	1
760	780	770	20	1
780	800	790	20	1
800	860	830	60	1
860	940	900	80	1
940	1060	1000	120	1
1060	1200	1130	140	1
400	410	405	10	2
410	430	420	20	2
430	450	440	20	2
450	470	460	20	2
470	490	480	20	2
490	510	500	20	2
510	530	520	20	2
530	550	540	20	2
550	570	560	20	2
570	590	580	20	2
590	610	600	20	2
610	630	620	20	2
630	650	640	20	2
650	670	660	20	2
670	690	680	20	2
690	710	700	20	2
710	730	720	20	2
730	750	740	20	2
750	770	760	20	2
770	790	780	20	2
790	810	800	20	2
830	890	860	60	2
900	980	940	80	2
1000	1120	1060	120	2
1130	1200	1165	70	2

### Sheet: 3_pulse
Start_m/z	End_m/z	Centrol_m/z	Isolation width	Injection
400	413.4	406.7	13.4	1
420	433.4	426.7	13.4	1
440	453.4	446.7	13.4	1
460	473.4	466.7	13.4	1
480	493.4	486.7	13.4	1
500	513.4	506.7	13.4	1
520	533.4	526.7	13.4	1
540	553.4	546.7	13.4	1
560	573.4	566.7	13.4	1
580	593.4	586.7	13.4	1
600	613.4	606.7	13.4	1
620	633.4	626.7	13.4	1
640	653.4	646.7	13.4	1
660	673.4	666.7	13.4	1
680	693.4	686.7	13.4	1
700	713.4	706.7	13.4	1
720	733.4	726.7	13.4	1
740	753.4	746.7	13.4	1
760	773.4	766.7	13.4	1
780	793.4	786.7	13.4	1
800	840	820	40	1
860	913.4	886.7	53.4	1
940	1020	980	80	1
1060	1153.4	1106.7	93.4	1
406.7	420.1	413.4	13.4	2
426.7	440.1	433.4	13.4	2
446.7	460.1	453.4	13.4	2
466.7	480.1	473.4	13.4	2
486.7	500.1	493.4	13.4	2
506.7	520.1	513.4	13.4	2
526.7	540.1	533.4	13.4	2
546.7	560.1	553.4	13.4	2
566.7	580.1	573.4	13.4	2
586.7	600.1	593.4	13.4	2
606.7	620.1	613.4	13.4	2
626.7	640.1	633.4	13.4	2
646.7	660.1	653.4	13.4	2
666.7	680.1	673.4	13.4	2
686.7	700.1	693.4	13.4	2
706.7	720.1	713.4	13.4	2
726.7	740.1	733.4	13.4	2
746.7	760.1	753.4	13.4	2
766.7	780.1	773.4	13.4	2
786.7	800.1	793.4	13.4	2
820	860	840	40	2
886.7	940.1	913.4	53.4	2
980	1060	1020	80	2
1106.7	1200.1	1153.4	93.4	2
400	406.7	403.35	6.7	3
413.4	426.8	420.1	13.4	3
433.4	446.8	440.1	13.4	3
453.4	466.8	460.1	13.4	3
473.4	486.8	480.1	13.4	3
493.4	506.8	500.1	13.4	3
513.4	526.8	520.1	13.4	3
533.4	546.8	540.1	13.4	3
553.4	566.8	560.1	13.4	3
573.4	586.8	580.1	13.4	3
593.4	606.8	600.1	13.4	3
613.4	626.8	620.1	13.4	3
633.4	646.8	640.1	13.4	3
653.4	666.8	660.1	13.4	3
673.4	686.8	680.1	13.4	3
693.4	706.8	700.1	13.4	3
713.4	726.8	720.1	13.4	3
733.4	746.8	740.1	13.4	3
753.4	766.8	760.1	13.4	3
773.4	786.8	780.1	13.4	3
793.4	806.8	800.1	13.4	3
840	880	860	40	3
913.4	966.8	940.1	53.4	3
1020	1100	1060	80	3
1153.4	1200.1	1176.75	46.7	3

### Sheet: 4_pulse
Start_m/z	End_m/z	Centrol_m/z	Isolation width	Injection
400	410	405	10	1
420	430	425	10	1
440	450	445	10	1
460	470	465	10	1
480	490	485	10	1
500	510	505	10	1
520	530	525	10	1
540	550	545	10	1
560	570	565	10	1
580	590	585	10	1
600	610	605	10	1
620	630	625	10	1
640	650	645	10	1
660	670	665	10	1
680	690	685	10	1
700	710	705	10	1
720	730	725	10	1
740	750	745	10	1
760	770	765	10	1
780	790	785	10	1
800	830	815	30	1
860	900	880	40	1
940	1000	970	60	1
1060	1130	1095	70	1
405	415	410	10	2
425	435	430	10	2
445	455	450	10	2
465	475	470	10	2
485	495	490	10	2
505	515	510	10	2
525	535	530	10	2
545	555	550	10	2
565	575	570	10	2
585	595	590	10	2
605	615	610	10	2
625	635	630	10	2
645	655	650	10	2
665	675	670	10	2
685	695	690	10	2
705	715	710	10	2
725	735	730	10	2
745	755	750	10	2
765	775	770	10	2
785	795	790	10	2
815	845	830	30	2
880	920	900	40	2
970	1030	1000	60	2
1095	1165	1130	70	2
410	420	415	10	3
430	440	435	10	3
450	460	455	10	3
470	480	475	10	3
490	500	495	10	3
510	520	515	10	3
530	540	535	10	3
550	560	555	10	3
570	580	575	10	3
590	600	595	10	3
610	620	615	10	3
630	640	635	10	3
650	660	655	10	3
670	680	675	10	3
690	700	695	10	3
710	720	715	10	3
730	740	735	10	3
750	760	755	10	3
770	780	775	10	3
790	800	795	10	3
830	860	845	30	3
900	940	920	40	3
1000	1060	1030	60	3
1130	1200	1165	70	3
400	405	402.5	5	4
415	425	420	10	4
435	445	440	10	4
455	465	460	10	4
475	485	480	10	4
495	505	500	10	4
515	525	520	10	4
535	545	540	10	4
555	565	560	10	4
575	585	580	10	4
595	605	600	10	4
615	625	620	10	4
635	645	640	10	4
655	665	660	10	4
675	685	680	10	4
695	705	700	10	4
715	725	720	10	4
735	745	740	10	4
755	765	760	10	4
775	785	780	10	4
795	805	800	10	4
845	875	860	30	4
920	960	940	40	4
1030	1090	1060	60	4
1165	1200	1182.5	35	4

### Sheet: 5_pulse
Start_m/z	End_m/z	Centrol_m/z	Isolation width	Injection
400	408	404	8	1
420	428	424	8	1
440	448	444	8	1
460	468	464	8	1
480	488	484	8	1
500	508	504	8	1
520	528	524	8	1
540	548	544	8	1
560	568	564	8	1
580	588	584	8	1
600	608	604	8	1
620	628	624	8	1
640	648	644	8	1
660	668	664	8	1
680	688	684	8	1
700	708	704	8	1
720	728	724	8	1
740	748	744	8	1
760	768	764	8	1
780	788	784	8	1
800	824	812	24	1
860	892	876	32	1
940	988	964	48	1
1060	1116	1088	56	1
404	412	408	8	2
424	432	428	8	2
444	452	448	8	2
464	472	468	8	2
484	492	488	8	2
504	512	508	8	2
524	532	528	8	2
544	552	548	8	2
564	572	568	8	2
584	592	588	8	2
604	612	608	8	2
624	632	628	8	2
644	652	648	8	2
664	672	668	8	2
684	692	688	8	2
704	712	708	8	2
724	732	728	8	2
744	752	748	8	2
764	772	768	8	2
784	792	788	8	2
812	836	824	24	2
876	908	892	32	2
964	1012	988	48	2
1088	1144	1116	56	2
408	416	412	8	3
428	436	432	8	3
448	456	452	8	3
468	476	472	8	3
488	496	492	8	3
508	516	512	8	3
528	536	532	8	3
548	556	552	8	3
568	576	572	8	3
588	596	592	8	3
608	616	612	8	3
628	636	632	8	3
648	656	652	8	3
668	676	672	8	3
688	696	692	8	3
708	716	712	8	3
728	736	732	8	3
748	756	752	8	3
768	776	772	8	3
788	796	792	8	3
824	848	836	24	3
892	924	908	32	3
988	1036	1012	48	3
1116	1172	1144	56	3
412	420	416	8	4
432	440	436	8	4
452	460	456	8	4
472	480	476	8	4
492	500	496	8	4
512	520	516	8	4
532	540	536	8	4
552	560	556	8	4
572	580	576	8	4
592	600	596	8	4
612	620	616	8	4
632	640	636	8	4
652	660	656	8	4
672	680	676	8	4
692	700	696	8	4
712	720	716	8	4
732	740	736	8	4
752	760	756	8	4
772	780	776	8	4
792	800	796	8	4
836	860	848	24	4
908	940	924	32	4
1012	1060	1036	48	4
1144	1200	1172	56	4
400	404	402	4	5
416	424	420	8	5
436	444	440	8	5
456	464	460	8	5
476	484	480	8	5
496	504	500	8	5
516	524	520	8	5
536	544	540	8	5
556	564	560	8	5
576	584	580	8	5
596	604	600	8	5
616	624	620	8	5
636	644	640	8	5
656	664	660	8	5
676	684	680	8	5
696	704	700	8	5
716	724	720	8	5
736	744	740	8	5
756	764	760	8	5
776	784	780	8	5
796	804	800	8	5
848	872	860	24	5
924	956	940	32	5
1036	1084	1060	48	5
1172	1200	1186	28	5
